# Mathematical modelling of thermal death kinetics to describe humane slaughter procedures via hot water immersion in black soldier fly and yellow mealworm larvae

**DOI:** 10.64898/2026.10.14.758861

**Authors:** FS Almeida, MP Zacarias, SO Durosaro, BAM Carciofi, M Barrett

**Author notes:** co-last authors (BAM Carciofi, M Barrett). **Funding:** MB and BAMC received funding from Rethink Priorities to complete this work (in 2025).

## Abstract

Trillions of black soldier fly (BSFL; *Hermetia illucens;* Diptera: Stratiomyidae) and yellow mealworm (YML; *Tenebrio molitor;* Coleoptera: Tenebrionidae) larvae are slaughtered annually for feed. Slaughter standard operating procedures (SOPs) that protect welfare and product quality are essential to ethical and economical industry practice. This study defines humane (≤1 second time-to-death) slaughter SOPs for hot water immersion of BSFL and YML. We assessed isothermal critical thermal maxima in water from 32, or 40, to 100 °C in YML and BSFL, respectively. We used Weibull probability-based models to characterize survival as a function of processing time at different temperatures, describing the time–temperature conditions required for humane slaughter. We blanched larvae under: 1) a SOP resulting in a ∼1 minute time-to-death for 99% of larvae; 2) a SOP resulting in ≤1 second time-to-death for 99% of larvae; and 3) 99.5-100 °C. We compared ash, protein and fat, pH, water activity, lipid oxidation, and color change. Water temperatures kept above 81.3 °C (BSFL ≤ 0.16 g), and 78.3 °C (YML ≤ 0.12 g), are predicted to result in humane slaughter for >99% of larvae - though, further research is needed to develop SOPs for larger larvae. The humane SOPs have neutral or beneficial impacts on quality. We recommend producers adopt a 2 °C buffer (BSFL: 83.3 °C; YML: 80.3 °C). Finally, we provide an energy balance model that producers can use to determine the larvae:water ratio and temperature that results in humane slaughter in their facility.
