## Supplemental File 1 for "Mathematical modelling of thermal death kinetics to describe humane slaughter procedures via hot water immersion in black soldier fly and yellow mealworm larvae"

### Sheet: Math
Heating Process under constant pressure
							BSFL	YML
						Protein (%)	39.96	46.78
						Fat (%)	28.41	30.19
						Carbohydrate (%)	20.97	20.56
						Ash (%)	10.47	4.75
						Dry mass (?)	44.23	35
						Moisture (%)	55.77	65
Mass Balance							Wet basis
							Cp_BSFL (kJ /kg ⋅ K)=		3.81618
							Cp_YML (kJ /kg ⋅ K)=		4.28439
Energy balance
							Dry basis		Calculated based on the user entry of moisture
							Cp_BSFL (kJ /kg ⋅ K)=	3.23993
The final material is the combination of the liquid and water							Cp_YML (kJ /kg ⋅ K)=	3.26854
			Replacing that in the equation, the TR will disappear
							Data for calculation
							Cp_Larva (kJ / kg ⋅ K)=	3.23993		1 lb =	0.453592	kg
							Cp_H20 (at T_H20) (kJ / kg ⋅ K) =	4.2		C =	(F - 32)*5/9	C	F to C
1st scenario - What is the final temperature of the system (larva+water)?							Temperature of the Larva (C):	21		F =	1.8*C + 32	F	C to F
T_f (C)=	83.2945
2nd scenario - What should it be the water mass if we want to reach the temperature X?
m_H2O (kg)=	19897.2
3rd scenario - What is the mass of larvas if we want to add x amount of water at temperature y and the final temperature will be z?
m_L (kg)=	2000
		Species	k	C1	C2	RMSE
		BSFL	3.7228	9.9844	0.1279	0.1938
		YML	3.0306	6.4716	0.0891	0.1204
		Survival fraction =	0.01
		T_BSFL =	81.2715
		T_YML =	78.2887
		Input = t, S
		Output = T

### Sheet: Input_Output
	Please, provide the following information:			Instructions
	Larva Type (1 - BSFL or 2 - YML):	1			1) Enter data for cells highlighted in blue
	Moisture content of larva (%):	65			2) Choose the scenario that suits your application
	Initial water temperature (°C):	88.1
	Larva death probability (%):	99
	Time_to_Death (s):	1
	1st scenario - What is the final temperature of the system (larva+water)?
	Please, provide the following information:			Response:
	Mass of larvas (kg):	2000		Slaughtering temperature (°C):	83.2945
	Mass of water (kg):	20000
							Humane Slaughtering Temperature
							BSFL: 83.3 °C (81.3 + 2.0 °C)
	2nd scenario - What is the water mass to be added?						YML: 80.3 °C (78.3 + 2.0 °C)
	Please, provide the following information:			Response:
	Mass of larvas (kg):	2000		Mass of water (kg):	19897.2
	Slaughtering temperature + 2 degrees buffer (°C):	83.2715
	3rd scenario - What mass of larvae is required if a certain amount of water at a given temperature is added to achieve a certain final temperature ?
	Please, provide the following information:			Response:
	Mass of water (kg):	19897.2		Mass of Larvas (kg):	2000
	Slaughtering temperature + 2 degrees buffer (°C):	83.2715
	Note: the final temperature and water temperature can never be the same!
