## Supplemental File 2 for "Mathematical modelling of thermal death kinetics to describe humane slaughter procedures via hot water immersion in black soldier fly and yellow mealworm larvae"

### Sheet: BSFL
Species	Crude Protein (% DM)	P:N Conversion (CCF = chitin-correction-factor)	Crude Fat (% DM)	Carbohydrate, fiber and chitin inclusive (% DM)	Ash (% DM)	Dry mass (mg)	Wet mass larva at harvest (mg)	Moisture (%)	Lifestage information	Notes	Reference	Link
Hermetia illucens	39.91	4.67	18.07	n.d.	9.86	n.d.	74	n.d.	mid larval	production diet unknown; averaged across processing conditions	This study
Hermetia illucens	30.3	4.76	27.9	n.d.	11.2	n.d.	253	n.d.	late larval	Protein = Total Estimated Protein/Dry mass; Lipid = EE/DM; did strain * diet interaction; Table 3; diet poultry feed, S1	Sandrock et al. 2022	https://www.mdpi.com/2075-4450/13/5/424
Hermetia illucens	32.2	4.76	23.2	n.d.	10.1	n.d.	181.5	n.d.	late larval	diet poultry feed, strain 2	Sandrock et al. 2022	https://www.mdpi.com/2075-4450/13/5/424
Hermetia illucens	31.3	4.76	38.1	n.d.	10.2	n.d.	201.8	n.d.	late larval	diet poultry feed, strain 3	Sandrock et al. 2022	https://www.mdpi.com/2075-4450/13/5/424
Hermetia illucens	31.9	4.76	39.5	n.d.	9.7	n.d.	199.7	n.d.	late larval	diet poultry feed, strain 4	Sandrock et al. 2022	https://www.mdpi.com/2075-4450/13/5/424
Hermetia illucens	27.2	4.76	50	n.d.	2.4	n.d.	226.4	n.d.	late larval	diet food waste, strain 1	Sandrock et al. 2022	https://www.mdpi.com/2075-4450/13/5/424
Hermetia illucens	30	4.76	44.1	n.d.	2.8	n.d.	168.9	n.d.	late larval	diet food waste, strain 2	Sandrock et al. 2022	https://www.mdpi.com/2075-4450/13/5/424
Hermetia illucens	29	4.76	45.4	n.d.	3	n.d.	216.6	n.d.	late larval	diet food waste, strain 3	Sandrock et al. 2022	https://www.mdpi.com/2075-4450/13/5/424
Hermetia illucens	30.7	4.76	48.5	n.d.	3.1	n.d.	207.5	n.d.	late larval	diet food waste, strain 4	Sandrock et al. 2022	https://www.mdpi.com/2075-4450/13/5/424
Hermetia illucens	33.9	4.76	7.8	n.d.	21.3	n.d.	120.1	n.d.	late larval	diet poultry manure, strain 1	Sandrock et al. 2022	https://www.mdpi.com/2075-4450/13/5/424
Hermetia illucens	34.7	4.76	14	n.d.	20.1	n.d.	89.4	n.d.	late larval	diet poultry manure, strain 2	Sandrock et al. 2022	https://www.mdpi.com/2075-4450/13/5/424
Hermetia illucens	35.8	4.76	9	n.d.	21.7	n.d.	100	n.d.	late larval	diet poultry manure, strain 3	Sandrock et al. 2022	https://www.mdpi.com/2075-4450/13/5/424
Hermetia illucens	35.6	4.76	7.1	n.d.	22.3	n.d.	102.6	n.d.	late larval	diet poultry manure, strain 4	Sandrock et al. 2022	https://www.mdpi.com/2075-4450/13/5/424
Hermetia illucens	41.63	4.76	20.24	n.d.	4.11	n.d.	n.d.	69.75	larvae	Pizza food waste	Franco et al. 2025	https://www.mdpi.com/2075-4450/16/5/508
Hermetia illucens	43.76	4.76	25.51	n.d.	2.16	n.d.	n.d.	71.19	larvae	Cheeseburger food waste	Franco et al. 2025	https://www.mdpi.com/2075-4450/16/5/508
Hermetia illucens	40.08	4.76	23.51	n.d.	3.75	n.d.	n.d.	70.26	larvae	Pasta food waste	Franco et al. 2025	https://www.mdpi.com/2075-4450/16/5/508
Hermetia illucens	40.88	4.76	24.84	n.d.	2.7	n.d.	n.d.	69.3	larvae	Chicken salad food waste	Franco et al. 2025	https://www.mdpi.com/2075-4450/16/5/508
Hermetia illucens	43.24	4.76	23.31	n.d.	2.68	n.d.	n.d.	68.15	larvae	Fish salad food waste	Franco et al. 2025	https://www.mdpi.com/2075-4450/16/5/508
Hermetia illucens	34	5.84	21	n.d.	15.7	n.d.	n.d.	n.d.	larvae	Chicken feed	Nayak et al. 2024	https://link.springer.com/article/10.1186/s13568-024-01802-4
Hermetia illucens	36.9	5.85	20.8	n.d.	14.9	n.d.	n.d.	n.d.	larvae	Chicken feed + 20% spent mushroom substrate	Nayak et al. 2024	https://link.springer.com/article/10.1186/s13568-024-01802-4
Hermetia illucens	42.2	5.86	14.2	n.d.	17.5	n.d.	n.d.	n.d.	larvae	Chicken feed + 40% spent mushroom substrate	Nayak et al. 2024	https://link.springer.com/article/10.1186/s13568-024-01802-4
Hermetia illucens	41.9	5.84	11.2	n.d.	17.6	n.d.	n.d.	n.d.	larvae	Chicken feed + 50% spent mushroom substrate	Nayak et al. 2024	https://link.springer.com/article/10.1186/s13568-024-01802-4
Hermetia illucens	42.91	Not Reported	28.67	16.09	12.33	n.d.	n.d.	76.98	prepupae	Vegetable waste	Kanjanarat et al. 2025	https://pubmed.ncbi.nlm.nih.gov/40547305/
Hermetia illucens	42.82	Not Reported	22.78	16.47	17.93	n.d.	n.d.	75.69	prepupae	15% Lentinus polychrous SMS, non-fermented (15% LP-NF)	Kanjanarat et al. 2025	https://pubmed.ncbi.nlm.nih.gov/40547305/
Hermetia illucens	44.91	Not Reported	21.22	13.86	20.01	n.d.	n.d.	72.77	prepupae	15% Lentinus polychrous SMS, self-fermented 2 months (15% LP-F)	Kanjanarat et al. 2025	https://pubmed.ncbi.nlm.nih.gov/40547305/
Hermetia illucens	45.6	Not Reported	21.68	16.61	16.11	n.d.	n.d.	75.42	prepupae	15% Pleurotus pulmonarius SMS, non-fermented (15% PP-NF)	Kanjanarat et al. 2025	https://pubmed.ncbi.nlm.nih.gov/40547305/
Hermetia illucens	44.61	Not Reported	24.67	15.04	15.68	n.d.	n.d.	74.18	prepupae	15% Pleurotus pulmonarius SMS, fermented (15% PP-F)	Kanjanarat et al. 2025	https://pubmed.ncbi.nlm.nih.gov/40547305/
Hermetia illucens	41.24	Not Reported	23.44	15.95	19.37	n.d.	n.d.	74.71	prepupae	15% Agrocybe cylindracea SMS, non-fermented (15% AC-NF)	Kanjanarat et al. 2025	https://pubmed.ncbi.nlm.nih.gov/40547305/
Hermetia illucens	43	Not Reported	25.11	15.03	16.86	n.d.	n.d.	74.56	prepupae	15% Agrocybe cylindracea SMS, fermented (15% AC-F)	Kanjanarat et al. 2025	https://pubmed.ncbi.nlm.nih.gov/40547305/
Hermetia illucens	39.6	Not Reported	34.8	n.d.	10.22	n.d.	n.d.	n.d.	larvae	Food waste	Jeong et al. 2025	https://www.mdpi.com/2075-4450/16/9/977
Hermetia illucens	40.8	Not Reported	33.1	n.d.	9.59	n.d.	n.d.	n.d.	larvae	Food waste + sardine (25%)	Jeong et al. 2025	https://www.mdpi.com/2075-4450/16/9/977
Hermetia illucens	40.6	Not Reported	31	n.d.	9.79	n.d.	n.d.	n.d.	larvae	Food waste + sardine (50%)	Jeong et al. 2025	https://www.mdpi.com/2075-4450/16/9/977
Hermetia illucens	43.2	Not Reported	32.6	n.d.	8.32	n.d.	n.d.	n.d.	larvae	Food waste + sardine (75%)	Jeong et al. 2025	https://www.mdpi.com/2075-4450/16/9/977
Hermetia illucens	41.8	Not Reported	36.4	n.d.	5.85	n.d.	n.d.	n.d.	larvae	Sardine (100%)	Jeong et al. 2025	https://www.mdpi.com/2075-4450/16/9/977
Hermetia illucens	39.2	6.25	28.4	n.d.	8.3	63	n.d.	n.d.	14 DOL		Liu et al. 2017	https://journals.plos.org/plosone/article?id=10.1371/journal.pone.0182601
Hermetia illucens	40.2	6.25	28	n.d.	8.8	66	n.d.	n.d.	early prepupae		Liu et al. 2017	https://journals.plos.org/plosone/article?id=10.1371/journal.pone.0182601
Hermetia illucens	12-54.1*	Not Reported	5-57.8**	n.d.	n.d.	n.d.	n.d.	n.d.	n.d.	Review; reports range of values based on diet but most studies only have CP and CF; Table 3	Hopkins et al. 2021	https://www.mdpi.com/2075-4450/12/7/608
Hermetia illucens	43.8806	Not Reported	12	26.1194	n.d.	64.397	192.23	66.5	prepupae	Feed; calculated using px/mm conv from means in fig	Nguyen et al. 2015	https://academic.oup.com/ee/article/44/2/406/2464893?login=true
Hermetia illucens	46.9799	Not Reported	18.7696	30.6488	n.d.	80.8712	180.92	55.3	prepupae	Liver	Nguyen et al. 2015	https://academic.oup.com/ee/article/44/2/406/2464893?login=true
Hermetia illucens	45.7447	Not Reported	7.87234	29.7163	n.d.	48.566	172.22	71.8	prepupae	Fruits and Veg	Nguyen et al. 2015	https://academic.oup.com/ee/article/44/2/406/2464893?login=true
Hermetia illucens	41.6309	Not Reported	24.8927	27.2532	n.d.	78.2973	168.02	53.4	prepupae	Fish	Nguyen et al. 2015	https://academic.oup.com/ee/article/44/2/406/2464893?login=true
Hermetia illucens	41.1	4.76	30.1	n.d.	9.3	n.d.	n.d.	n.d.	prepupae	Chicken manure	Shumo et al. 2019	https://www.nature.com/articles/s41598-019-46603-z
Hermetia illucens	33	4.76	34.3	n.d.	9.6	n.d.	n.d.	n.d.	prepupae	Kitchen waste	Shumo et al. 2019	https://www.nature.com/articles/s41598-019-46603-z
Hermetia illucens	41.3	4.76	31	n.d.	11.6	n.d.	n.d.	n.d.	prepupae	Brewer's spent grain	Shumo et al. 2019	https://www.nature.com/articles/s41598-019-46603-z
Hermetia illucens	50.55	6.25	28.05	n.d.	7.4	n.d.	n.d.	n.d.	larvae	Chicken feed	Pittarate et al. 2026	https://doi.org/10.3389/finsc.2025.1692096
Hermetia illucens	52.1	6.25	22.35	n.d.	10.45	n.d.	n.d.	n.d.	larvae	Pig feed	Pittarate et al. 2026	https://doi.org/10.3389/finsc.2025.1692096
Hermetia illucens	52.15	6.25	17.92	n.d.	9.98	n.d.	n.d.	n.d.	larvae	Soy milk residue	Pittarate et al. 2026	https://doi.org/10.3389/finsc.2025.1692096
Hermetia illucens	22.05	6.25	65.37	n.d.	3.27	n.d.	n.d.	n.d.	larvae	Coconut press cake	Pittarate et al. 2026	https://doi.org/10.3389/finsc.2025.1692096
Hermetia illucens	47.2	6.25	30.68	n.d.	9.7	n.d.	n.d.	n.d.	larvae	Perilla cake	Pittarate et al. 2026	https://doi.org/10.3389/finsc.2025.1692096
Hermetia illucens	49.79	Not Reported	5.79	n.d.	14.74	n.d.	n.d.	82	11 DOL	Carrot pomace	Kieβling et al. 2026	https://www.frontiersin.org/journals/microbiology/articles/10.3389/fmicb.2026.1766582/full
Hermetia illucens	61.1	Not Reported	24.3	n.d.	5.65	n.d.	n.d.	66.3	11 DOL	Brewer's yeast	Kieβling et al. 2026	https://www.frontiersin.org/journals/microbiology/articles/10.3389/fmicb.2026.1766582/full
Hermetia illucens	44	Not Reported	8.15	n.d.	12.2	n.d.	n.d.	74.8	11 DOL	BSG	Kieβling et al. 2026	https://www.frontiersin.org/journals/microbiology/articles/10.3389/fmicb.2026.1766582/full
Hermetia illucens	50.2	Not Reported	30.3	n.d.	7.76	n.d.	n.d.	67.47	11 DOL	Rapeseed press cake	Kieβling et al. 2026	https://www.frontiersin.org/journals/microbiology/articles/10.3389/fmicb.2026.1766582/full
Hermetia illucens	46.53	Not Reported	23.23	n.d.	11.03	n.d.	n.d.	70.17	11 DOL	Chicken feed	Kieβling et al. 2026	https://www.frontiersin.org/journals/microbiology/articles/10.3389/fmicb.2026.1766582/full
Hermetia illucens	39.12	Not Reported	35.53	n.d.	7.04	72.2355	177.92	59.4	larvae	Food waste	Ha et al. 2025	https://doi.org/10.5187/jast.2024.e96
Hermetia illucens	41.66	Not Reported	36.67	n.d.	7.24	81.6357	191.05	57.27	prepupae	Food waste	Ha et al. 2025	https://doi.org/10.5187/jast.2024.e96
Hermetia illucens	41.63	Not Reported	35.76	n.d.	7.1	81.049	194.97	58.43	larvae	Tofu by-product	Ha et al. 2025	https://doi.org/10.5187/jast.2024.e96
Hermetia illucens	43.41	Not Reported	37.02	n.d.	7.29	89.9749	209.39	57.03	prepupae	Tofu by-product	Ha et al. 2025	https://doi.org/10.5187/jast.2024.e96
Hermetia illucens	52.8	Not Reported	25.1	n.d.	11.7	89.081	229	61.1	60% larvae, 40% prepupae	Chicken feed	Bava et al. 2019	https://www.mdpi.com/2076-2615/9/6/289
Hermetia illucens	51.2	Not Reported	31.2	n.d.	5.91	51.612	138	62.6	60% larvae, 40% prepupae	Soybean curd residue	Bava et al. 2019	https://www.mdpi.com/2076-2615/9/6/289
Hermetia illucens	53.4	Not Reported	29.9	n.d.	4.94	75.845	197	61.5	60% larvae, 40% prepupae	Maize distillers grain	Bava et al. 2019	https://www.mdpi.com/2076-2615/9/6/289
Hermetia illucens	54.1	Not Reported	23.2	n.d.	7.41	35.77	98	63.5	60% larvae, 40% prepupae	BSG	Bava et al. 2019	https://www.mdpi.com/2076-2615/9/6/289
Hermetia illucens	28.1	4.67	26.1	24.3	15.3	73.26	198	63	14 DOL	Chicken feed	Belpeiro et al. 2024	https://www.mdpi.com/2076-2615/14/9/1340
Hermetia illucens	27.3	4.67	9.7	43.1	10.8	38.86	145	73.2	14 DOL	Vegetarian diet with BSG	Belpeiro et al. 2024	https://www.mdpi.com/2076-2615/14/9/1340
Hermetia illucens	28.8	4.67	30.3	28.2	6.1	61.776	176	64.9	14 DOL	Omnivorous diet (Vegetarian + Carnivore)	Belpeiro et al. 2024	https://www.mdpi.com/2076-2615/14/9/1340
Hermetia illucens	33	4.67	25.6	31	4.6	71.484	161	55.6	14 DOL	Carnivorous: ground beef epiglottis and cod pulp	Belpeiro et al. 2024	https://www.mdpi.com/2076-2615/14/9/1340
Hermetia illucens	46.3	6.25	24.7	n.d.	n.d.	n.d.	n.d.	67.1	late larval	High protein, high fat	Oonincx et al. 2015	https://doi.org/10.1371/journal.pone.0222043
Hermetia illucens	43.5	6.25	25.5	n.d.	n.d.	n.d.	n.d.	64.4	late larval	high protein, low fat	Oonincx et al. 2015	https://doi.org/10.1371/journal.pone.0222043
Hermetia illucens	38.8	6.25	28	n.d.	n.d.	n.d.	n.d.	64.9	late larval	low protein, high fat	Oonincx et al. 2015	https://doi.org/10.1371/journal.pone.0222043
Hermetia illucens	38.3	6.25	33.5	n.d.	n.d.	n.d.	n.d.	64.7	late larval	low protein, low fat	Oonincx et al. 2015	https://doi.org/10.1371/journal.pone.0222043
Hermetia illucens	43.8	6.25	25.4	n.d.	n.d.	n.d.	n.d.	66.1	late larval	Control	Oonincx et al. 2015	https://doi.org/10.1371/journal.pone.0222043
Hermetia illucens	34	Not Reported	33	n.d.	10.1	n.d.	n.d.	66.7	prepupae	Grain-based	Danieli et al. 2019	https://www.mdpi.com/2076-2615/9/4/178
Hermetia illucens	22.2	Not Reported	46.9	n.d.	5.5	n.d.	n.d.	67.8	prepupae	Grain-based	Danieli et al. 2019	https://www.mdpi.com/2076-2615/9/4/178
Hermetia illucens	34.7	Not Reported	31.9	n.d.	11	n.d.	n.d.	65.3	prepupae	Grain-based	Danieli et al. 2019	https://www.mdpi.com/2076-2615/9/4/178
Hermetia illucens	34.2	Not Reported	32.5	n.d.	8.9	n.d.	n.d.	66.8	prepupae	Grain-based	Danieli et al. 2019	https://www.mdpi.com/2076-2615/9/4/178
Hermetia illucens	43.6	6.25	32.9	13.5	10	66.9945	227.1	70.5	12 DOL	12 DOL reared on chicken feed	Eggink et al. 2022	https://journals.plos.org/plosone/article?id=10.1371/journal.pone.0275213
Hermetia illucens	43.4	6.25	27	20.8	9	39.6144	151.2	73.8	12 DOL	mixed feed	Eggink et al. 2022	https://journals.plos.org/plosone/article?id=10.1371/journal.pone.0275213
Hermetia illucens	59.8	6.25	22.4	7.7	10	8.208	36	77.2	12 DOL	brewers grain	Eggink et al. 2022	https://journals.plos.org/plosone/article?id=10.1371/journal.pone.0275213
Hermetia illucens	48.4	6.25	21.6	7.1	22.9	10.0734	48.9	79.4	12 DOL	mitigation mussels	Eggink et al. 2022	https://journals.plos.org/plosone/article?id=10.1371/journal.pone.0275213
Hermetia illucens	51.5	6.25	24.5	9	12.8	36.0549	123.9	70.9	12 DOL	rapeseed cake	Eggink et al. 2022	https://journals.plos.org/plosone/article?id=10.1371/journal.pone.0275213
Hermetia illucens	49.5	6.25	22.9	11.8	15.8	7.848	36	78.2	12 DOL	shrimp waste	Eggink et al. 2022	https://journals.plos.org/plosone/article?id=10.1371/journal.pone.0275213
Hermetia illucens	55.4	6.25	8.5	23	13.1	0.9415	3.5	73.1	5 DOL	n.d.	Eggink et al. 2022	https://journals.plos.org/plosone/article?id=10.1371/journal.pone.0275213
Hermetia illucens	43.9	6.25	31.8	12.3	6	n.d.	n.d.	n.d.	prepupae	Food waste; 10.9% of carbs was fiber	Surendra et al. 2016	https://www.sciencedirect.com/science/article/abs/pii/S0960148116302063
Hermetia illucens	41.2	6.25 + CCF (not reported)	33.6	n.d.	10	n.d.	n.d.	61.3	prepupae	Chicken Feed	Spranghers et al. 2017	https://scijournals.onlinelibrary.wiley.com/doi/full/10.1002/jsfa.8081
Hermetia illucens	42.2	6.25 + CCF (not reported)	21.8	n.d.	19.7	n.d.	n.d.	61.4	prepupae	Biogas digestate	Spranghers et al. 2017	https://scijournals.onlinelibrary.wiley.com/doi/full/10.1002/jsfa.8081
Hermetia illucens	39.9	6.25 + CCF (not reported)	37.1	n.d.	9.6	n.d.	n.d.	59	prepupae	Vegetable waste	Spranghers et al. 2017	https://scijournals.onlinelibrary.wiley.com/doi/full/10.1002/jsfa.8081
Hermetia illucens	43.1	6.25 + CCF (not reported)	38.6	n.d.	2.7	n.d.	n.d.	61.9	prepupae	Restaurant waste	Spranghers et al. 2017	https://scijournals.onlinelibrary.wiley.com/doi/full/10.1002/jsfa.8081
Hermetia illucens	41.88	6.25	26.28	n.d.	12.98	32.5008	148	78.04	~22 DOL	Vegetable and fruit waste; wet mass from trial 1	Meneguz et al. 2018	doi/10.1002/jsfa.9127
Hermetia illucens	30.75	6.25	40.7	n.d.	7.22	33.948	120	71.71	~22 DOL	Fruit waste	Meneguz et al. 2018	doi/10.1002/jsfa.9127
Hermetia illucens	34.43	6.25	32.22	n.d.	14.57	35.0328	132	73.46	~32 DOL	winery by-product; wet mass calculated from mortality and total biomass* winery data does not appear to match D26 on graph	Meneguz et al. 2018	doi/10.1002/jsfa.9127
Hermetia illucens	52.96	6.25	29.87	n.d.	7.3	36.35	125	70.92	~14 DOL	brewery by-product; WM calculated from mortality and total biomass* and appears to match D26 on graph	Meneguz et al. 2018	doi/10.1002/jsfa.9127
Hermetia illucens	36.7		33	n.d.	5	n.d.	n.d.	n.d.	larvae	Vegetable and fruit waste	Giannetto et al. 2019	https://edepot.wur.nl/529947
Hermetia illucens	39.9		30.8	n.d.	5.7	n.d.	n.d.	n.d.	prepupae	Vegetable and fruit waste	Giannetto et al. 2019	https://edepot.wur.nl/529948
Hermetia illucens	30.7	5.6	40.7	n.d.	7.2	n.d.	n.d.	n.d.	larvae	Fruit Waste	Chun et al. 2019	https://edepot.wur.nl/529949
Hermetia illucens	43.8	Not Reported	46.8	n.d.	5.7	n.d.	n.d.	n.d.	prepupae	Fruit Waste	Chun et al. 2019	https://edepot.wur.nl/529950
Hermetia illucens	41.3	Not Reported	8.1	n.d.	15.8	n.d.	n.d.	n.d.	larvae	Brown algae;	Liland et al. 2017	https://edepot.wur.nl/529951
Hermetia illucens	42	Not Reported	35	n.d.	3.1	n.d.	n.d.	n.d.	prepupae	Food waste	Salomone et al. 2017	https://edepot.wur.nl/529952
Hermetia illucens	43.7	Not Reported	37.5	n.d.	4.6	n.d.	n.d.	n.d.	prepupae	Food waste	Wang et al. 2020	https://edepot.wur.nl/529953
Hermetia illucens	42.8	Not Reported	36.5	n.d.	3.7	n.d.	n.d.	n.d.	prepupae	Pig manure	Wang et al. 2020	https://edepot.wur.nl/529954
Hermetia illucens	41.7	Not Reported	36.2	n.d.	3.8	n.d.	n.d.	n.d.	prepupae	Poultry manure	Wang et al. 2020	https://edepot.wur.nl/529955
Hermetia illucens	41.2	Not Reported	35.7	n.d.	4.9	n.d.	n.d.	n.d.	prepupae	Cow manure	Wang et al. 2020	https://edepot.wur.nl/529956
Hermetia illucens	41.8	Not Reported	30.5	n.d.	8.2	n.d.	n.d.	n.d.	prepupae	Fermented maize stove	Gao et al. 2019	https://edepot.wur.nl/529957
Hermetia illucens	37.1	Not Reported	38.7	n.d.	9.4	n.d.	n.d.	n.d.	larvae	cricket waste	Jucker et al. 2020	https://edepot.wur.nl/529958
Hermetia illucens	49.2	Not Reported	25.8	n.d.	13.2	n.d.	n.d.	n.d.	larvae	locust waste	Jucker et al. 2020	https://edepot.wur.nl/529959
Hermetia illucens	n.d.	Not Reported	21.42	n.d.	n.d.	n.d.	100	n.d.	prepupae	cow manure	St.-Hilaire et al. 2007	https://forensicentomology.tamu.edu/wp-content/uploads/sites/2/2016/11/St-Hilaire-fish-offal-2007.pdf
Hermetia illucens	n.d.	Not Reported	30.38	n.d.	n.d.	n.d.	140	n.d.	prepupae	fish offal(10%): cow manure(90%)	St.-Hilaire et al. 2007	https://forensicentomology.tamu.edu/wp-content/uploads/sites/2/2016/11/St-Hilaire-fish-offal-2007.pdf
Hermetia illucens	n.d.	Not Reported	28.82	n.d.	n.d.	n.d.	160	n.d.	prepupae	fish offal(25%): cow manure(75%)	St.-Hilaire et al. 2007	https://forensicentomology.tamu.edu/wp-content/uploads/sites/2/2016/11/St-Hilaire-fish-offal-2007.pdf
Hermetia illucens	n.d.	Not Reported	30.44	n.d.	n.d.	n.d.	150	n.d.	prepupae	fish offal(50%): cow manure(50%)	St.-Hilaire et al. 2007	https://forensicentomology.tamu.edu/wp-content/uploads/sites/2/2016/11/St-Hilaire-fish-offal-2007.pdf
Hermetia illucens	56.1	Not Reported	12.8	n.d.	12.6	n.d.	n.d.	n.d.	larvae	broiler starter diet	Bosch et al. 2014	https://pmc.ncbi.nlm.nih.gov/articles/PMC4473158/
Hermetia illucens	52.1	Not Reported	19.7	n.d.	13.9	n.d.	n.d.	n.d.	pupae	broiler starter diet	Bosch et al. 2014	https://pmc.ncbi.nlm.nih.gov/articles/PMC4473158/

### Sheet: Yellow Mealworms
Species	Crude Protein (% DM)	P:N Conversion Factor	Crude Fat (% DM)	Carbohydrate, fiber inclusive (% DM)	Ash (% DM)	Dry mass (%)	Wet mass larva at harvest (mg)	Moisture (%)	Lifestage information	Notes	Reference	Link
Tenebrio molitor	44.43	4.75	27.43	n.d.	4.45	n.d.	83	n.d.	Larvae	Wheat bran diet; production system; averaged across all processing parameters	This study
Tenebrio molitor	47.9	5.41	26.1	n.d.	3.8	31.7	n.d.	68.3	11 week old larvae	Wheat bran diet	Bordiean et al. 2022	https://www.mdpi.com/2304-8158/11/19/3075
Tenebrio molitor	43.6	5.41	30	n.d.	3.64	33.3	n.d.	66.7	11 week old larvae	Rye bran diet	Bordiean et al. 2022	https://www.mdpi.com/2304-8158/11/19/3075
Tenebrio molitor	49.3	5.41	27.5	n.d.	4	31.6	n.d.	68.4	11 week old larvae	70% Wheat bran and 30% Rye bran diet	Bordiean et al. 2022	https://www.mdpi.com/2304-8158/11/19/3075
Tenebrio molitor	52.5	5.41	22.3	n.d.	3.85	32.1	n.d.	67.9	11 week old larvae	70% Wheat bran and 30% Rapeseed meal diet	Bordiean et al. 2022	https://www.mdpi.com/2304-8158/11/19/3075
Tenebrio molitor	50.9	5.41	28.6	n.d.	3.81	32.3	n.d.	67.7	11 week old larvae	70% Wheat bran and 30% rapessed cake diet	Bordiean et al. 2022	https://www.mdpi.com/2304-8158/11/19/3075
Tenebrio molitor	53.4	5.41	24.4	n.d.	5.19	30.6	n.d.	69.4	11 week old larvae	70% Wheat bran and 30% flax cake diet	Bordiean et al. 2022	https://www.mdpi.com/2304-8158/11/19/3075
Tenebrio molitor	52	5.41	24.5	n.d.	4.83	30.3	n.d.	69.7	11 week old larvae	70% Wheat bran and 30% milk thistle cake diet	Bordiean et al. 2022	https://www.mdpi.com/2304-8158/11/19/3075
Tenebrio molitor	43	n.d.	39.33	n.d.	3.62	36.23	36	63.77	8 week larvae S	Mix of semolina, fluos and oat flakes diet	Toviho et al. 2022	https://www.mdpi.com/2077-0472/12/11/1924
Tenebrio molitor	43.7	n.d.	39.6	n.d.	3.65	38.6	111	61.4	8 week larvae L	Mix of semolina, fluos and oat flakes diet	Toviho et al. 2022	https://www.mdpi.com/2077-0472/12/11/1924
Tenebrio molitor	44.2	n.d.	37.93	n.d.	3.62	36	46	64	10 week larvae S	Mix of semolina, fluos and oat flakes diet	Toviho et al. 2022	https://www.mdpi.com/2077-0472/12/11/1924
Tenebrio molitor	45.23	n.d.	38.1	n.d.	3.64	38.53	121	61.47	10 week larvae L	Mix of semolina, fluos and oat flakes diet	Toviho et al. 2022	https://www.mdpi.com/2077-0472/12/11/1924
Tenebrio molitor	44.73	n.d.	37.9	n.d.	3.6	35.63	67	64.37	12 week larvae S	Mix of semolina, fluos and oat flakes diet	Toviho et al. 2022	https://www.mdpi.com/2077-0472/12/11/1924
Tenebrio molitor	45.13	n.d.	37.8	n.d.	3.64	37.5	139	62.5	12 week larvae L	Mix of semolina, fluos and oat flakes diet	Toviho et al. 2022	https://www.mdpi.com/2077-0472/12/11/1924
Tenebrio molitor	44.18	n.d.	39.38	n.d.	3.66	40.15	n.d.	59.85	Pre-Moult	Mix of semolina, fluos and oat flakes diet	Toviho et al. 2022	https://www.mdpi.com/2077-0472/12/11/1924
Tenebrio molitor	43.97	n.d.	39.29	n.d.	3.65	39.13	n.d.	60.87	Moult	Mix of semolina, fluos and oat flakes diet	Toviho et al. 2022	https://www.mdpi.com/2077-0472/12/11/1924
Tenebrio molitor	44	n.d.	38.25	n.d.	3.62	37.12	n.d.	62.88	Pupae	Mix of semolina, fluos and oat flakes diet	Toviho et al. 2022	https://www.mdpi.com/2077-0472/12/11/1924
Tenebrio molitor	44.96	n.d.	n.d.	17.54	5.9	n.d.	n.d.	n.d.	Larvae	Wheat bran diet with carrots	Noyens et al. 2024	https://www.mdpi.com/2075-4450/15/10/769
Tenebrio molitor	42.93	n.d.	n.d.	12.69	3.36	n.d.	n.d.	n.d.	Larvae	Wheat bran diet with carrots and potatoes	Noyens et al. 2024	https://www.mdpi.com/2075-4450/15/10/769
Tenebrio molitor	47.34	n.d.	n.d.	16.87	5.26	n.d.	n.d.	n.d.	Larvae	Wheat bran with carrots and oatmeal	Noyens et al. 2024	https://www.mdpi.com/2075-4450/15/10/769
Tenebrio molitor	42.94	n.d.	n.d.	11.2	3.62	n.d.	n.d.	n.d.	Larvae	Commercial insect feed with carrots	Noyens et al. 2024	https://www.mdpi.com/2075-4450/15/10/769
Tenebrio molitor	n.d.	n.d.	44.1	n.d.	n.d.	n.d.	n.d.	n.d.	Larvae	0.46 % fat (bread 100% wheat flour) - average of first and second generation	Dreassi et al. 2017	https://link.springer.com/article/10.1007/s11745-016-4220-3
Tenebrio molitor	n.d.	n.d.	40.25	n.d.	n.d.	n.d.	n.d.	n.d.	Pupae	0.46 % fat (bread 100% wheat flour) average of first and second generation	Dreassi et al. 2017	https://link.springer.com/article/10.1007/s11745-016-4220-3
Tenebrio molitor	n.d.	n.d.	42.1	n.d.	n.d.	n.d.	n.d.	n.d.	Larvae	5.02 % fat (Wheat flour, oat flour, and corn flour) average of first and second generation	Dreassi et al. 2017	https://link.springer.com/article/10.1007/s11745-016-4220-3
Tenebrio molitor	n.d.	n.d.	38.65	n.d.	n.d.	n.d.	n.d.	n.d.	Pupae	5.02 % fat (Wheat flour, oat flour, and corn flour) - average of first and second generation	Dreassi et al. 2017	https://link.springer.com/article/10.1007/s11745-016-4220-3
Tenebrio molitor	n.d.	n.d.	42.2	n.d.	n.d.	n.d.	n.d.	n.d.	Larvae	6.23 % fat (Wheat flour, oat flour, and corn flour) - average of first and second generation	Dreassi et al. 2017	https://link.springer.com/article/10.1007/s11745-016-4220-3
Tenebrio molitor	n.d.	n.d.	32.3	n.d.	n.d.	n.d.	n.d.	n.d.	Pupae	6.23 % fat (Wheat flour, oat flour, and corn flour) - average of first and second generation	Dreassi et al. 2017	https://link.springer.com/article/10.1007/s11745-016-4220-3
Tenebrio molitor	n.d.	n.d.	48.24	n.d.	n.d.	n.d.	n.d.	n.d.	Larvae	7.34 % fat (Wheat flour, oat flour, and corn flour) - average of first and second generation	Dreassi et al. 2017	https://link.springer.com/article/10.1007/s11745-016-4220-3
Tenebrio molitor	n.d.	n.d.	37.8	n.d.	n.d.	n.d.	n.d.	n.d.	Pupae	7.34 % fat (Wheat flour, oat flour, and corn flour) - average of first and second generation	Dreassi et al. 2017	https://link.springer.com/article/10.1007/s11745-016-4220-3
Tenebrio molitor	n.d.	n.d.	39.71	n.d.	n.d.	n.d.	n.d.	n.d.	Larvae	7.92 % fat (Wheat flour, oat flour, corn flour, and beer yeast ) - average of first and second generation	Dreassi et al. 2017	https://link.springer.com/article/10.1007/s11745-016-4220-3
Tenebrio molitor	n.d.	n.d.	35.39	n.d.	n.d.	n.d.	n.d.	n.d.	Pupae	7.92 % fat (Wheat flour, oat flour, corn flour, and beer yeast ) - average of first and second generation	Dreassi et al. 2017	https://link.springer.com/article/10.1007/s11745-016-4220-3
Tenebrio molitor	n.d.	n.d.	39.66	n.d.	n.d.	n.d.	n.d.	n.d.	Larvae	9.34 % fat (Wheat flour, oat flour, corn flour, and beer yeast ) - average of first and second generation	Dreassi et al. 2017	https://link.springer.com/article/10.1007/s11745-016-4220-3
Tenebrio molitor	n.d.	n.d.	39.36	n.d.	n.d.	n.d.	n.d.	n.d.	Pupae	9.34 % fat (Wheat flour, oat flour, corn flour, and beer yeast ) - average of first and second generation	Dreassi et al. 2017	https://link.springer.com/article/10.1007/s11745-016-4220-3
Tenebrio molitor	13.35	n.d.	12.42	n.d.	1.256	n.d.	n.d.	63.06	Larvae	Durum wheat bran	Melis et al. 2019	https://link.springer.com/article/10.1007/s11306-019-1578-2
Tenebrio molitor	14.78	n.d.	6.39	n.d.	1.263	n.d.	n.d.	66.33	Larvae	Brewer's spent grains	Melis et al. 2019	https://link.springer.com/article/10.1007/s11306-019-1578-2
Tenebrio molitor	71.2	n.d.	6.1	n.d.	7.5	77.2	n.d.	n.d.	Larvae	Wheat bran diet	Jajić et al. 2022	https://www.jafs.com.pl/Changes-in-the-chemical-composition-of-the-yellow-mealworm-n-Tenebrio-molitor-L-reared,147848,0,2.html
Tenebrio molitor	38.9	n.d.	45.2	n.d.	3.48	64.7	n.d.	n.d.	Larvae	Barley	Jajić et al. 2022	https://www.jafs.com.pl/Changes-in-the-chemical-composition-of-the-yellow-mealworm-n-Tenebrio-molitor-L-reared,147848,0,2.html
Tenebrio molitor	66.4	n.d.	12.1	n.d.	6.63	75.7	n.d.	n.d.	Larvae	Oats	Jajić et al. 2022	https://www.jafs.com.pl/Changes-in-the-chemical-composition-of-the-yellow-mealworm-n-Tenebrio-molitor-L-reared,147848,0,2.html
Tenebrio molitor	48.2	n.d.	34	n.d.	4.5	69.2	n.d.	n.d.	Larvae	Oats (50%) and barley (50%)	Jajić et al. 2022	https://www.jafs.com.pl/Changes-in-the-chemical-composition-of-the-yellow-mealworm-n-Tenebrio-molitor-L-reared,147848,0,2.html
Tenebrio molitor	51.4	n.d.	34	n.d.	3.63	65.8	n.d.	n.d.	Larvae	Buckwheat	Jajić et al. 2022	https://www.jafs.com.pl/Changes-in-the-chemical-composition-of-the-yellow-mealworm-n-Tenebrio-molitor-L-reared,147848,0,2.html
Tenebrio molitor	51.2	n.d.	34.9	n.d.	3.58	62.7	n.d.	n.d.	Larvae	Oats (50%) and barley sprouts (50%)	Jajić et al. 2022	https://www.jafs.com.pl/Changes-in-the-chemical-composition-of-the-yellow-mealworm-n-Tenebrio-molitor-L-reared,147848,0,2.html
Tenebrio molitor	37.7	n.d.	28.2	n.d.	4.4	33.8	98.4	66.2	Larvae	Wheat bran and agar cubes	Vrontaki et al. 2024	https://www.mdpi.com/2077-0472/14/4/520
Tenebrio molitor	34.4	n.d.	39	n.d.	4	35.3	82.6	64.7	Larvae	Oat by product	Vrontaki et al. 2024	https://www.mdpi.com/2077-0472/14/4/520
Tenebrio molitor	49	n.d.	9	n.d.	5.5	23.9	90.7	76.1	Larvae	Brewer's spent grains	Vrontaki et al. 2024	https://www.mdpi.com/2077-0472/14/4/520
Tenebrio molitor	32	n.d.	40.5	n.d.	3.9	36.6	44.1	63.4	Larvae	Maize by product	Vrontaki et al. 2024	https://www.mdpi.com/2077-0472/14/4/520
Tenebrio molitor	29.2	n.d.	44.3	n.d.	3.7	39.1	35.6	60.9	Larvae	Animal feed mill leftover	Vrontaki et al. 2024	https://www.mdpi.com/2077-0472/14/4/520
Tenebrio molitor	36.7	n.d.	35.7	n.d.	3.9	35.8	90.7	64.2	Larvae	Rice bran	Vrontaki et al. 2024	https://www.mdpi.com/2077-0472/14/4/520
Tenebrio molitor	41.7	n.d.	7.78	n.d.	4.91	n.d.	n.d.	n.d.	Larvae	Oat Based	Khanal et al. 2023	https://www.sciencedirect.com/science/article/pii/S0959652623002627
Tenebrio molitor	40.2	n.d.	7.57	n.d.	5.42	n.d.	n.d.	n.d.	Larvae	Wheat Based	Khanal et al. 2023	https://www.sciencedirect.com/science/article/pii/S0959652623002627
Tenebrio molitor	45.6	n.d.	34.5	n.d.	4.08	n.d.	n.d.	n.d.	Larvae	Wheat bran	Costa et al. 2020	https://www.sciencedirect.com/science/article/pii/S2352364620300225?via%3Dihub
Tenebrio molitor	46.44	n.d.	32.7	n.d.	2.86	n.d.	n.d.	5.33	Larva	Wheat bran	Ravzanaadii et al. 2012	https://koreascience.or.kr/article/JAKO201229765635707.page
Tenebrio molitor	68.93	n.d.	16.92	6.01	8.14	n.d.	n.d.	n.d.	Larvae	Wheat bran	Zhang et al. 2019	https://link.springer.com/article/10.1007/s00217-019-03336-7
Tenebrio molitor	76.25	n.d.	6.14	11.72	5.89	n.d.	n.d.	n.d.	Larvae	Corn Stover	Zhang et al. 2019	https://link.springer.com/article/10.1007/s00217-019-03336-7
Tenebrio molitor	74.43	n.d.	8.12	10.82	6.63	n.d.	n.d.	n.d.	Larvae	Soybean meal	Zhang et al. 2019	https://link.springer.com/article/10.1007/s00217-019-03336-7
Tenebrio molitor	70.1	n.d.	11.95	10.24	7.71	n.d.	n.d.	n.d.	Larvae	Distillers grains	Zhang et al. 2019	https://link.springer.com/article/10.1007/s00217-019-03336-7
Tenebrio molitor	51.34	n.d.	n.d.	n.d.	3.36	n.d.	n.d.	n.d.	Larvae	Brewery Spent grains	Mancini et al. 2019	https://pmc.ncbi.nlm.nih.gov/articles/PMC6720556/
Tenebrio molitor	42.28	n.d.	n.d.	n.d.	3.05	n.d.	n.d.	n.d.	Larvae	Bread	Mancini et al. 2019	https://pmc.ncbi.nlm.nih.gov/articles/PMC6720556/
Tenebrio molitor	37.31	n.d.	n.d.	n.d.	2.69	n.d.	n.d.	n.d.	Larvae	Cookies	Mancini et al. 2019	https://pmc.ncbi.nlm.nih.gov/articles/PMC6720556/
Tenebrio molitor	46.4	n.d.	n.d.	n.d.	2.88	n.d.	n.d.	n.d.	Larvae	50% brewer's spent grains and 50% cookies	Mancini et al. 2019	https://pmc.ncbi.nlm.nih.gov/articles/PMC6720556/
Tenebrio molitor	40.96	n.d.	n.d.	n.d.	2.81	n.d.	n.d.	n.d.	Larvae	50% bread and 50% cookies	Mancini et al. 2019	https://pmc.ncbi.nlm.nih.gov/articles/PMC6720556/
Tenebrio molitor	37.78	n.d.	40.1	n.d.	3.48	n.d.	n.d.	64.73	Larvae	Organic wheat flour	Ruschioni et al. 2020	https://pmc.ncbi.nlm.nih.gov/articles/PMC7143744/
Tenebrio molitor	50.14	n.d.	34.04	n.d.	3.9	n.d.	n.d.	60.5	Larvae	Middlings	Ruschioni et al. 2020	https://pmc.ncbi.nlm.nih.gov/articles/PMC7143744/
Tenebrio molitor	47.58	n.d.	32.14	n.d.	3.86	n.d.	n.d.	61.95	Larvae	Middlings/olive pomace 75:25 w/w	Ruschioni et al. 2020	https://pmc.ncbi.nlm.nih.gov/articles/PMC7143744/
Tenebrio molitor	39.39	n.d.	35.32	n.d.	3.92	n.d.	n.d.	63.32	Larvae	Middlings/olive pomace 50:50 w/w	Ruschioni et al. 2020	https://pmc.ncbi.nlm.nih.gov/articles/PMC7143744/
Tenebrio molitor	38.05	n.d.	36.06	n.d.	4.57	n.d.	n.d.	68.48	Larvae	Middlings/olive pomace 25:75 w/w	Ruschioni et al. 2020	https://pmc.ncbi.nlm.nih.gov/articles/PMC7143744/
Tenebrio molitor	50.07	n.d.	n.d.	18.84	3.85	n.d.	n.d.	51.91	Larvae	50% Wheat flour and 50% soybean flour (control diet)	Alves et al. 2016	https://pmc.ncbi.nlm.nih.gov/articles/PMC4807927/
Tenebrio molitor	44.83	n.d.	n.d.	13.42	4.76	n.d.	n.d.	52.78	Larvae	50% control diet and 50% bocaiuva pulp flour	Alves et al. 2016	https://pmc.ncbi.nlm.nih.gov/articles/PMC4807927/
Tenebrio molitor	47.18	n.d.	43.08	n.d.	3.08	n.d.	n.d.	n.d.	Larvae	Chicken feed	Harsányi et al. 2020	https://www.mdpi.com/2075-4450/11/9/604
Tenebrio molitor	46.3	n.d.	43.3	n.d.	3.01	n.d.	n.d.	n.d.	Larvae	10% chicken feed complemented with 90% vegetable waste	Harsányi et al. 2020	https://www.mdpi.com/2075-4450/11/9/604
Tenebrio molitor	42.3	n.d.	45.2	n.d.	3.2	n.d.	n.d.	n.d.	Larvae	10% chicken feed with 90% Garden waste	Harsányi et al. 2020	https://www.mdpi.com/2075-4450/11/9/604
Tenebrio molitor	38.92	n.d.	46.7	n.d.	4.85	n.d.	n.d.	n.d.	Larvae	10% chicken feed with 90% Cattle manure	Harsányi et al. 2020	https://www.mdpi.com/2075-4450/11/9/604
Tenebrio molitor	37.9	n.d.	47.5	n.d.	5.3	n.d.	n.d.	n.d.	Larvae	10% chicken feed with 90% Horse manure	Harsányi et al. 2020	https://www.mdpi.com/2075-4450/11/9/604
Tenebrio molitor	44.72	n.d.	42.48	n.d.	3.69	n.d.	n.d.	n.d.	Larvae	Oat flakes	Siemianowska et al. 2013	https://www.scirp.org/journal/paperinformation?paperid=33693#Table%201
Tenebrio molitor	52.14	n.d.	28.38	n.d.	3.24	n.d.	n.d.	36.42	Larvae	Oat flakes	Heidari-Parsa et al. 2018	http://www.iaees.org/publications/journals/arthropods/articles/2018-7(4)/Tenebrio-molitor-nutritional-value.pdf
Tenebrio molitor	68.1	n.d.	n.d.	n.d.	n.d.	n.d.	n.d.	62.9	Larvae	Milk-based feed	Rumbos et al. 2020	https://www.mdpi.com/2075-4450/15/10/769
Tenebrio molitor	63.3	n.d.	n.d.	n.d.	n.d.	n.d.	n.d.	63.9	Larvae	Wheat bran	Rumbos et al. 2020	https://www.mdpi.com/2075-4450/15/10/769
Tenebrio molitor	62.9	n.d.	n.d.	n.d.	n.d.	n.d.	n.d.	61.8	Larvae	Chickpea flour	Rumbos et al. 2020	https://www.mdpi.com/2075-4450/15/10/769
Tenebrio molitor	59.6	n.d.	n.d.	n.d.	n.d.	n.d.	n.d.	60	Larvae	Wheat by-product	Rumbos et al. 2020	https://www.mdpi.com/2075-4450/15/10/769
Tenebrio molitor	58.9	n.d.	n.d.	n.d.	n.d.	n.d.	n.d.	61.5	Larvae	Millet grains	Rumbos et al. 2020	https://www.mdpi.com/2075-4450/15/10/769
Tenebrio molitor	58.2	n.d.	n.d.	n.d.	n.d.	n.d.	n.d.	62.7	Larvae	Buckwheat fluor	Rumbos et al. 2020	https://www.mdpi.com/2075-4450/15/10/769
Tenebrio molitor	56.1	n.d.	n.d.	n.d.	n.d.	n.d.	n.d.	62.1	Larvae	Whole meal fluor	Rumbos et al. 2020	https://www.mdpi.com/2075-4450/15/10/769
Tenebrio molitor	55.2	n.d.	n.d.	n.d.	n.d.	n.d.	n.d.	58.1	Larvae	Egg-layer hen feed	Rumbos et al. 2020	https://www.mdpi.com/2075-4450/15/10/769
Tenebrio molitor	55	n.d.	n.d.	n.d.	n.d.	n.d.	n.d.	66.6	Larvae	Rye flakes	Rumbos et al. 2020	https://www.mdpi.com/2075-4450/15/10/769
Tenebrio molitor	53.5	n.d.	n.d.	n.d.	n.d.	n.d.	n.d.	63.1	Larvae	Semolina (fine)	Rumbos et al. 2020	https://www.mdpi.com/2075-4450/15/10/769
Tenebrio molitor	53	n.d.	n.d.	n.d.	n.d.	n.d.	n.d.	61.7	Larvae	Semolina (coarse)	Rumbos et al. 2020	https://www.mdpi.com/2075-4450/15/10/769
Tenebrio molitor	52.7	n.d.	n.d.	n.d.	n.d.	n.d.	n.d.	62.3	Larvae	Barley meal (for feed)	Rumbos et al. 2020	https://www.mdpi.com/2075-4450/15/10/769
Tenebrio molitor	52.2	n.d.	n.d.	n.d.	n.d.	n.d.	n.d.	62.5	Larvae	White flour	Rumbos et al. 2020	https://www.mdpi.com/2075-4450/15/10/769
Tenebrio molitor	52	n.d.	n.d.	n.d.	n.d.	n.d.	n.d.	61.2	Larvae	Zea flour	Rumbos et al. 2020	https://www.mdpi.com/2075-4450/15/10/769
Tenebrio molitor	41.4	n.d.	n.d.	n.d.	n.d.	n.d.	n.d.	60	Larvae	Durum wheat flour	Rumbos et al. 2020	https://www.mdpi.com/2075-4450/15/10/769
Tenebrio molitor	43.93	n.d.	n.d.	n.d.	3.82	n.d.	48.82	n.d.	Larvae	1:7 protein to carbohydrate	Huang et al. 2025	https://www.sciencedirect.com/science/article/pii/S1751731125001387
Tenebrio molitor	48.07	n.d.	n.d.	n.d.	4.14	n.d.	54.04	n.d.	Larvae	1:4 protein to carbohydrate	Huang et al. 2025	https://www.sciencedirect.com/science/article/pii/S1751731125001387
Tenebrio molitor	53.86	n.d.	n.d.	n.d.	4.75	n.d.	47.55	n.d.	Larvae	1:2.5 protein to carbohydrate	Huang et al. 2025	https://www.sciencedirect.com/science/article/pii/S1751731125001387
Tenebrio molitor	57.93	n.d.	n.d.	n.d.	5.19	n.d.	36.5	n.d.	Larvae	1: 1.5 protein to carbohydrate	Huang et al. 2025	https://www.sciencedirect.com/science/article/pii/S1751731125001387
Tenebrio molitor	60.47	n.d.	n.d.	n.d.	5.57	n.d.	26.48	n.d.	Larvae	1:1 protein to carbohydrate	Huang et al. 2025	https://www.sciencedirect.com/science/article/pii/S1751731125001387
Tenebrio molitor	34.68	n.d.	30.84	n.d.	3.35	n.d.	n.d.	n.d.	Larvae	F1- Wheat bran	Langston et al. 2024	https://www.sciencedirect.com/science/article/pii/S2666833524000947
Tenebrio molitor	32.1	n.d.	27.11	n.d.	3.45	n.d.	n.d.	n.d.	Larvae	F1- Wheat flour	Langston et al. 2024	https://www.sciencedirect.com/science/article/pii/S2666833524000947
Tenebrio molitor	28.57	n.d.	34.68	n.d.	3.15	n.d.	n.d.	n.d.	Larvae	F1-Maize flour	Langston et al. 2024	https://www.sciencedirect.com/science/article/pii/S2666833524000947
Tenebrio molitor	36.24	n.d.	27.2	n.d.	3.25	n.d.	n.d.	n.d.	Larvae	F1- Lucerne	Langston et al. 2024	https://www.sciencedirect.com/science/article/pii/S2666833524000947
Tenebrio molitor	32.34	n.d.	27.85	n.d.	3.25	n.d.	n.d.	n.d.	Larvae	F2- Wheat bran	Langston et al. 2024	https://www.sciencedirect.com/science/article/pii/S2666833524000947
Tenebrio molitor	29.25	n.d.	36.07	n.d.	33.74	n.d.	n.d.	n.d.	Larvae	F2- Wheat flour	Langston et al. 2024	https://www.sciencedirect.com/science/article/pii/S2666833524000947
Tenebrio molitor	29.64	n.d.	3.15	n.d.	3.25	n.d.	n.d.	n.d.	Larvae	F2- Maize flour	Langston et al. 2024	https://www.sciencedirect.com/science/article/pii/S2666833524000947
Tenebrio molitor	34.81	n.d.	22.84	n.d.	22.07	n.d.	n.d.	n.d.	Larvae	F2- Lucerne	Langston et al. 2024	https://www.sciencedirect.com/science/article/pii/S2666833524000947
